# LAMPP: A benchmark for continuous evaluation of host phenotype prediction from shotgun metagenomic data

**DOI:** 10.1101/2025.06.12.658885

**Authors:** Netta Barak, Haimasree Bhattacharya, Francesco Asnicar, Jaeyun Sung, Nicola Segata, Moran Yassour

**Affiliations:** School of Computer Science and Engineering, The Hebrew University of Jerusalem, Jerusalem 91904, Israel; Center for Interdisciplinary Data Science Research (CIDR) at the Hebrew University of Jerusalem, 91904, Israel; Department of Cellular, Computational and Integrative Biology, University of Trento, 38123 Trento, Italy; Division of Computational Biology, Department of Quantitative Health Sciences, Mayo Clinic, Rochester, MN 55905, USA; Department of Microbiology and Molecular Genetics, IMRIC, Faculty of Medicine, The Hebrew University of Jerusalem, Jerusalem 91121, Israel; Computational Medicine Center, The Hebrew University of Jerusalem, Faculty of Medicine, The Hebrew University of Jerusalem, Jerusalem 91121, Israel

## Abstract

Predicting host phenotypes from shotgun metagenomic data is essential for translating microbiome research into clinical practice)Despite the development of numerous computational tools for this task, researchers often default to traditional machine learning methods such as Random Forest)This hesitancy to adopt newer methods stems from their complexity as well as the lack of standardized evaluations, as most tools are assessed on different datasets and compared against a limited set of methods)Here, we introduce LAMPP, a standardized benchmark for evaluating methods for predicting host phenotypes from gut metagenomic data)LAMPP features a diverse range of prediction tasks and enables consistent, comparative assessments across prediction tools)Our systematic evaluation of existing tools shows that classic machine learning methods (e.g., Random Forest) perform competitively, offering both ease of use and state-of-the-art results)At the same time, it demonstrates that microbiome-based phenotype prediction remains a challenging problem)By providing a consistent platform for ongoing evaluation and access to raw sequencing data, LAMPP motivates the development of novel prediction pipelines from raw sequencing data to phenotype prediction, including novel sample representation and data augmentation strategies)LAMPP is publicly available for ongoing benchmarking at https://lampp.yassourlab.com/.
