## Supplementary Tables for "LAMPP: A benchmark for continuous evaluation of host phenotype prediction from shotgun metagenomic data"

### Sheet: S1 Datasets used for LAMPP’s ta
Task	Name in CuratedMetagenomicsData	doi
CRC	YachidaS_2019	https://doi.org/10.1038/s41591-019-0458-7
CRC	FengQ_2015	https://doi.org/10.1038/ncomms7528
CRC	VogtmannE_2016	https://doi.org/10.1371/journal.pone.0155362
CRC	YuJ_2015	https://doi.org/10.1136/gutjnl-2015-309800
CRC	ThomasAM_2019_*	https://doi.org/10.1038/s41591-019-0663-4
CRC	GuptaA_2019	https://doi.org/10.1128/mSystems.00438-19
CRC	ZellerG_2014	https://doi.org/10.15252/msb.20145645
CRC	WirbelJ_2018	https://doi.org/10.1038/s41591-019-0406-6
IBD	HMP_2019_ibdmdb	https://doi.org/10.1038/s41586-019-1237-9
IBD	HallAB_2017	https://doi.org/10.1186/s13073-017-0490-5
IBD	NielsenHB_2014	https://doi.org/10.1038/nbt.2939
IBD	LiJ_2014	https://doi.org/10.1038/nbt.2942
IBD	IjazUZ_2017	https://doi.org/10.1371/journal.pone.0172605
Schizophrenia	ZhuF_2020	https://doi.org/10.1038/s41467-020-15457-9
General health status *	-	https://doi.org/10.1038/s41467-024-51651-9
Delivery Mode	ShaoY_2019	https://doi.org/10.1038/s41586-019-1560-1
Delivery Mode	BackhedF_2015	https://doi.org/10.1016/j.chom.2015.05.012
Delivery Mode	VatanenT_2016	https://doi.org/10.1016/j.cell.2016.05.056
Delivery Mode	-	https://doi.org/10.1016/j.cell.2022.10.011
Delivery Mode	ChuDM_2017	https://doi.org/10.1038/nm.4272
Delivery Mode	YassourM_2018	https://doi.org/10.1016/j.chom.2018.06.007
Delivery Mode	WampachL_2018	https://doi.org/10.1038/s41467-018-07631-x
* See original GMWI2 publication for the list of included studies.

### Sheet: S2 ROC AUC
model_name	run_type	SCZ	CRC	IBD	DMW	DMNW	GHS	Mean	Harmonic Mean
TabPFN	default	0.794	0.818	0.71	0.839	0.503	0.733	0.733	0.711
SIAMCAT	default	0.824	0.815	0.645	0.751	0.57	0.701	0.718	0.706
Random Forest	default	0.847	0.843	0.682	0.824	0.466	0.726	0.731	0.7
XGBoost	default	0.886	0.797	0.675	0.807	0.472	0.705	0.724	0.694
DEBIAS-M	default	0.686	0.745	0.73	0.781	0.527	0.73	0.7	0.688
DeepMicro	default	0.834	0.815	0.667	0.778	0.47	0.72	0.714	0.687
Fully-Connected NN	default	0.681	0.726	0.662	0.8	0.543	0.716	0.688	0.678
Logistic Regression	default	0.636	0.708	0.575	0.827	0.526	0.675	0.658	0.644
SVM	default	0.417	0.722	0.603	0.818	0.523	0.665	0.625	0.595
XGBoost	optimized	0.873	0.86	0.729	0.842	0.509	0.709	0.754	0.728
TabPFN	optimized	0.836	0.834	0.762	0.85	0.461	0.738	0.747	0.713
Random Forest	optimized	0.861	0.828	0.73	0.824	0.481	0.7	0.737	0.709
SIAMCAT	optimized	0.87	0.861	0.729	0.828	0.452	0.718	0.743	0.706
DeepMicro	optimized	0.81	0.826	0.634	0.777	0.49	0.732	0.712	0.689
DEBIAS-M	optimized	0.683	0.744	0.706	0.78	0.53	0.735	0.696	0.685
Fully-Connected NN	optimized	0.696	0.729	0.588	0.812	0.55	0.689	0.677	0.666
Logistic Regression	optimized	0.585	0.73	0.457	0.822	0.562	0.721	0.646	0.622
SVM	optimized	0.37	0.722	0.613	0.798	0.537	0.672	0.619	0.581

### Sheet: S3 PR AUC
model_name	run_type	SCZ	CRC	IBD	DMW	DMNW	GHS	Mean	Harmonic Mean
TabPFN	default	0.827	0.842	0.673	0.642	0.262	0.719	0.661	0.564
SIAMCAT	default	0.867	0.846	0.627	0.485	0.306	0.715	0.641	0.563
DeepMicro	default	0.842	0.844	0.654	0.577	0.263	0.716	0.649	0.554
Fully-Connected NN	default	0.743	0.754	0.628	0.537	0.293	0.71	0.611	0.548
XGBoost	default	0.905	0.821	0.645	0.62	0.248	0.687	0.654	0.547
DEBIAS-M	default	0.689	0.759	0.717	0.619	0.259	0.751	0.632	0.547
Random Forest	default	0.866	0.868	0.663	0.615	0.23	0.7	0.657	0.535
Logistic Regression	default	0.6	0.709	0.526	0.6	0.273	0.68	0.565	0.51
SVM	default	0.443	0.737	0.544	0.663	0.284	0.662	0.556	0.5
TabPFN	optimized	0.851	0.861	0.738	0.73	0.253	0.721	0.692	0.577
Random Forest	optimized	0.857	0.861	0.711	0.644	0.264	0.666	0.667	0.567
Fully-Connected NN	optimized	0.763	0.756	0.639	0.592	0.295	0.699	0.624	0.561
XGBoost	optimized	0.884	0.875	0.727	0.592	0.251	0.703	0.672	0.558
SIAMCAT	optimized	0.898	0.88	0.72	0.681	0.234	0.688	0.684	0.554
DEBIAS-M	optimized	0.685	0.735	0.699	0.619	0.262	0.756	0.626	0.545
DeepMicro	optimized	0.839	0.852	0.628	0.593	0.251	0.715	0.646	0.544
Logistic Regression	optimized	0.652	0.756	0.457	0.655	0.306	0.713	0.59	0.534
SVM	optimized	0.425	0.722	0.541	0.523	0.296	0.678	0.531	0.486

### Sheet: S4 Balanced accuracy
model_name	run_type	SCZ	CRC	IBD	DMW	DMNW	GHS	Mean	Harmonic Mean
SIAMCAT	default	0.75	0.737	0.564	0.717	0.571	0.627	0.661	0.652
XGBoost	default	0.79	0.753	0.601	0.737	0.506	0.617	0.667	0.652
Random Forest	default	0.71	0.769	0.589	0.734	0.494	0.637	0.656	0.641
TabPFN	default	0.75	0.762	0.564	0.735	0.503	0.621	0.656	0.64
DeepMicro	default	0.787	0.728	0.546	0.712	0.506	0.62	0.65	0.634
DEBIAS-M	default	0.653	0.647	0.614	0.722	0.492	0.659	0.631	0.622
Fully-Connected NN	default	0.5	0.713	0.576	0.737	0.506	0.639	0.612	0.598
SVM	default	0.513	0.666	0.545	0.706	0.524	0.59	0.591	0.582
Logistic Regression	default	0.567	0.708	0.5	0.764	0.5	0.544	0.597	0.581
XGBoost	optimized	0.787	0.769	0.636	0.79	0.5	0.618	0.683	0.665
SIAMCAT	optimized	0.773	0.769	0.638	0.73	0.503	0.625	0.673	0.658
TabPFN	optimized	0.732	0.768	0.613	0.737	0.509	0.629	0.665	0.651
Random Forest	optimized	0.786	0.754	0.6	0.741	0.515	0.591	0.665	0.649
DeepMicro	optimized	0.712	0.746	0.537	0.68	0.503	0.609	0.631	0.618
DEBIAS-M	optimized	0.653	0.617	0.537	0.735	0.495	0.666	0.617	0.606
Fully-Connected NN	optimized	0.556	0.721	0.544	0.754	0.506	0.615	0.616	0.603
Logistic Regression	optimized	0.542	0.689	0.504	0.738	0.521	0.662	0.609	0.596
SVM	optimized	0.46	0.698	0.57	0.727	0.537	0.602	0.599	0.585

### Sheet: S5 Accuracy
model_name	run_type	SCZ	CRC	IBD	DMW	DMNW	GHS	Mean	Harmonic Mean
XGBoost	default	0.788	0.76	0.577	0.762	0.751	0.605	0.707	0.697
Random Forest	default	0.712	0.776	0.573	0.743	0.733	0.62	0.693	0.685
TabPFN	default	0.75	0.768	0.526	0.792	0.747	0.598	0.697	0.681
DeepMicro	default	0.788	0.736	0.508	0.743	0.733	0.595	0.684	0.668
Fully-Connected NN	default	0.519	0.72	0.54	0.762	0.733	0.636	0.652	0.637
DEBIAS-M	default	0.654	0.648	0.591	0.693	0.575	0.665	0.638	0.635
SIAMCAT	default	0.75	0.744	0.538	0.703	0.529	0.617	0.647	0.634
SVM	default	0.519	0.672	0.524	0.703	0.742	0.57	0.622	0.609
Logistic Regression	default	0.577	0.712	0.441	0.802	0.742	0.497	0.629	0.599
XGBoost	optimized	0.788	0.776	0.615	0.792	0.751	0.605	0.721	0.712
SIAMCAT	optimized	0.769	0.776	0.626	0.752	0.747	0.611	0.714	0.707
TabPFN	optimized	0.731	0.776	0.577	0.762	0.738	0.614	0.7	0.691
Random Forest	optimized	0.788	0.76	0.563	0.752	0.747	0.573	0.697	0.684
DeepMicro	optimized	0.712	0.752	0.5	0.713	0.729	0.58	0.664	0.65
Fully-Connected NN	optimized	0.558	0.728	0.504	0.772	0.733	0.608	0.65	0.635
Logistic Regression	optimized	0.538	0.696	0.449	0.733	0.729	0.669	0.636	0.615
DEBIAS-M	optimized	0.654	0.608	0.492	0.713	0.579	0.675	0.62	0.611
SVM	optimized	0.442	0.704	0.542	0.733	0.742	0.584	0.624	0.603

### Sheet: S6 F1 score
model_name	run_type	SCZ	CRC	IBD	DMW	DMNW	GHS	Mean	Harmonic Mean
SIAMCAT	default	0.755	0.673	0.601	0.583	0.409	0.619	0.607	0.585
DEBIAS-M	default	0.667	0.633	0.635	0.587	0.277	0.704	0.584	0.527
SVM	default	0.59	0.602	0.572	0.571	0.149	0.536	0.503	0.389
Fully-Connected NN	default	0.684	0.646	0.628	0.613	0.092	0.657	0.553	0.323
DeepMicro	default	0.8	0.66	0.609	0.581	0.092	0.547	0.548	0.319
XGBoost	default	0.784	0.7	0.627	0.613	0.035	0.602	0.56	0.166
TabPFN	default	0.755	0.713	0.621	0.618	0.034	0.56	0.55	0.163
Random Forest	default	0.727	0.714	0.6	0.606	0.033	0.604	0.547	0.157
Logistic Regression	default	0.667	0.667	0.612	0.655	0.034	0.305	0.49	0.154
DEBIAS-M	optimized	0.667	0.675	0.614	0.603	0.279	0.718	0.593	0.534
Logistic Regression	optimized	0.5	0.62	0.608	0.609	0.167	0.712	0.536	0.419
Random Forest	optimized	0.807	0.712	0.646	0.615	0.097	0.545	0.57	0.334
TabPFN	optimized	0.731	0.708	0.656	0.613	0.094	0.603	0.567	0.329
Fully-Connected NN	optimized	0.582	0.653	0.61	0.635	0.092	0.618	0.532	0.317
DeepMicro	optimized	0.717	0.693	0.599	0.54	0.091	0.513	0.525	0.311
SIAMCAT	optimized	0.75	0.72	0.634	0.603	0.034	0.6	0.557	0.164
XGBoost	optimized	0.8	0.72	0.65	0.677	0	0.6	0.575	0.006
SVM	optimized	0	0.641	0.608	0.597	0.197	0.56	0.434	0.006

### Sheet: S7 Recall
model_name	run_type	SCZ	CRC	IBD	DMW	DMNW	GHS	Mean	Harmonic Mean
SIAMCAT	default	0.741	0.55	0.789	0.75	0.655	0.55	0.672	0.658
DEBIAS-M	default	0.667	0.633	0.807	0.786	0.327	0.704	0.654	0.596
SVM	default	0.667	0.517	0.722	0.714	0.091	0.438	0.525	0.308
Fully-Connected NN	default	1	0.533	0.883	0.679	0.055	0.616	0.628	0.236
DeepMicro	default	0.815	0.533	0.87	0.643	0.055	0.432	0.558	0.227
XGBoost	default	0.741	0.583	0.807	0.679	0.018	0.528	0.559	0.096
Random Forest	default	0.741	0.583	0.726	0.714	0.018	0.511	0.549	0.096
TabPFN	default	0.741	0.6	0.883	0.607	0.018	0.45	0.55	0.095
Logistic Regression	default	0.815	0.6	1	0.679	0.018	0.195	0.551	0.092
DEBIAS-M	optimized	0.667	0.85	0.915	0.786	0.327	0.731	0.713	0.634
Logistic Regression	optimized	0.444	0.517	0.969	0.75	0.109	0.72	0.585	0.351
Random Forest	optimized	0.852	0.617	0.906	0.714	0.055	0.452	0.599	0.232
TabPFN	optimized	0.704	0.567	0.915	0.679	0.055	0.517	0.573	0.231
Fully-Connected NN	optimized	0.593	0.533	0.879	0.714	0.055	0.56	0.556	0.229
DeepMicro	optimized	0.704	0.583	0.848	0.607	0.055	0.39	0.531	0.223
SIAMCAT	optimized	0.667	0.6	0.735	0.679	0.018	0.515	0.536	0.095
XGBoost	optimized	0.815	0.6	0.812	0.786	0	0.523	0.589	0.006
SVM	optimized	0	0.55	0.807	0.714	0.127	0.467	0.444	0.006

### Sheet: S8 Precision
model_name	run_type	SCZ	CRC	IBD	DMW	DMNW	GHS	Mean	Harmonic Mean
XGBoost	default	0.833	0.875	0.513	0.559	0.5	0.702	0.664	0.631
TabPFN	default	0.769	0.878	0.479	0.63	0.333	0.739	0.638	0.573
DeepMicro	default	0.786	0.865	0.469	0.529	0.3	0.746	0.616	0.539
SVM	default	0.529	0.721	0.474	0.476	0.417	0.69	0.551	0.529
SIAMCAT	default	0.769	0.868	0.485	0.477	0.298	0.709	0.601	0.527
Fully-Connected NN	default	0.519	0.821	0.488	0.559	0.3	0.704	0.565	0.511
Logistic Regression	default	0.564	0.75	0.441	0.633	0.25	0.704	0.557	0.485
DEBIAS-M	default	0.667	0.633	0.523	0.468	0.24	0.704	0.539	0.472
Random Forest	default	0.714	0.921	0.511	0.526	0.167	0.738	0.596	0.438
Random Forest	optimized	0.767	0.841	0.502	0.541	0.429	0.687	0.628	0.593
SIAMCAT	optimized	0.857	0.9	0.558	0.543	0.333	0.718	0.651	0.582
TabPFN	optimized	0.76	0.944	0.511	0.559	0.333	0.723	0.638	0.571
Logistic Regression	optimized	0.571	0.775	0.443	0.512	0.353	0.703	0.56	0.521
Fully-Connected NN	optimized	0.571	0.842	0.467	0.571	0.3	0.69	0.574	0.517
DeepMicro	optimized	0.731	0.854	0.463	0.486	0.273	0.748	0.592	0.51
DEBIAS-M	optimized	0.667	0.56	0.462	0.489	0.243	0.706	0.521	0.461
XGBoost	optimized	0.786	0.9	0.542	0.595	0	0.704	0.588	0.006
SVM	optimized	0	0.767	0.488	0.513	0.438	0.699	0.484	0.006
